# Large scale prospective evaluation of co-folding across hundreds of Mac1-ligand complexes and three virtual screens

**DOI:** 10.64898/2025.12.25.696505

**Authors:** Jongbin Kim, Galen J. Correy, Brendan W. Hall, Moira M. Rachman, Olivier Mailhot, Takaya Togo, Ryan L. Gonciarz, Priyadarshini Jaishankar, R. Jeffrey Neitz, Eric R. Hantz, Yagmur U. Doruk, Maisie G. V. Stevens, Morgan E. Diolaiti, Rashad Reid, Saumya Gopalkrishnan, Nevan J. Krogan, Adam R. Renslo, Alan Ashworth, Brian K. Shoichet, James S. Fraser

## Abstract

Accurate prediction of ligand-bound protein complexes and ranking them by affinity are central problems in drug discovery. While deep learning co-folding methods can help address these challenges, their evaluation has been hampered by the difficulties in assessing independence from training data and insufficiently large test sets. Here we test the ability of co-folding methods to predict the structures of 551 ligands, 489 of which are of sufficient quality for evaluation, bound to the SARS-CoV-2 NSP3 macrodomain (Mac1) that were determined after the training cut-off dates. AlphaFold3 (AF3), Boltz-2, and Chai-1 each reproduced >50% of the Mac1 ligand poses to better than 2 Å RMSD of experiment. Despite the potential for co-folding to describe protein conformational changes that stabilize ligand binding, we did not find that common conformational rearrangements, including peptide flip and a large loop opening, were recapitulated by the co-folding prediction. For AF3 and Chai-1, ligand pose prediction confidence weakly, but significantly, tracked experimental potency, while DOCK3.7 energies were only weakly correlated. Boltz-2 affinity predictions showed the strongest correlation with measured potency and, after calibration, achieved lower mean absolute error than a baseline predictor. We next assessed whether co-folding scores could rescore docking hit-lists to distinguish true ligands from non-binders among hundreds of molecules prospectively experimentally tested against AmpC β-lactamase, the dopamine D4 and the σ_2_ receptors. AF3 ligand pose confidence values did not separate true ligands from high-scoring false-positives as effectively as docking scores or Boltz-2 affinity predictions did. Taken together, the modest, but independent correlations of docking score and co-folding confidence or affinity suggests that integrating physics-based and deep-learning and approaches may help with hit prioritization and subsequent optimization in structure-based ligand discovery.
