## Supplementary File 6 - PDB accessions by training-set cutoff date for "Large scale prospective evaluation of co-folding across hundreds of Mac1-ligand complexes and three virtual screens"

### Sheet: PDB accessions by cutoff
Target	Training set	Cutoff date	PDB ID
Mac1	AF3 / Chai-1	2021-09-30	7VLO
Mac1	AF3 / Chai-1	2021-09-30	7FAC
Mac1	AF3 / Chai-1	2021-09-30	7EO8
Mac1	AF3 / Chai-1	2021-09-30	7END
Mac1	AF3 / Chai-1	2021-09-30	7LMH
Mac1	AF3 / Chai-1	2021-09-30	7LMJ
Mac1	AF3 / Chai-1	2021-09-30	7LG7
Mac1	AF3 / Chai-1	2021-09-30	7LCP
Mac1	AF3 / Chai-1	2021-09-30	7LCQ
Mac1	AF3 / Chai-1	2021-09-30	7BF3
Mac1	AF3 / Chai-1	2021-09-30	7BF4
Mac1	AF3 / Chai-1	2021-09-30	7BF5
Mac1	AF3 / Chai-1	2021-09-30	7KQP
Mac1	AF3 / Chai-1	2021-09-30	5S18
Mac1	AF3 / Chai-1	2021-09-30	5S1A
Mac1	AF3 / Chai-1	2021-09-30	5S1C
Mac1	AF3 / Chai-1	2021-09-30	5S1E
Mac1	AF3 / Chai-1	2021-09-30	5S1G
Mac1	AF3 / Chai-1	2021-09-30	5S1I
Mac1	AF3 / Chai-1	2021-09-30	5S1K
Mac1	AF3 / Chai-1	2021-09-30	5S1M
Mac1	AF3 / Chai-1	2021-09-30	5S1O
Mac1	AF3 / Chai-1	2021-09-30	5S1Q
Mac1	AF3 / Chai-1	2021-09-30	5S1S
Mac1	AF3 / Chai-1	2021-09-30	5S1U
Mac1	AF3 / Chai-1	2021-09-30	5S1W
Mac1	AF3 / Chai-1	2021-09-30	5S1Y
Mac1	AF3 / Chai-1	2021-09-30	5S20
Mac1	AF3 / Chai-1	2021-09-30	5S22
Mac1	AF3 / Chai-1	2021-09-30	5S24
Mac1	AF3 / Chai-1	2021-09-30	5S26
Mac1	AF3 / Chai-1	2021-09-30	5S27
Mac1	AF3 / Chai-1	2021-09-30	5S28
Mac1	AF3 / Chai-1	2021-09-30	5S29
Mac1	AF3 / Chai-1	2021-09-30	5S2A
Mac1	AF3 / Chai-1	2021-09-30	5S2B
Mac1	AF3 / Chai-1	2021-09-30	5S2C
Mac1	AF3 / Chai-1	2021-09-30	5S2D
Mac1	AF3 / Chai-1	2021-09-30	5S2E
Mac1	AF3 / Chai-1	2021-09-30	5S2F
Mac1	AF3 / Chai-1	2021-09-30	5S2G
Mac1	AF3 / Chai-1	2021-09-30	5S2H
Mac1	AF3 / Chai-1	2021-09-30	5S2I
Mac1	AF3 / Chai-1	2021-09-30	5S2J
Mac1	AF3 / Chai-1	2021-09-30	5S2K
Mac1	AF3 / Chai-1	2021-09-30	5S2L
Mac1	AF3 / Chai-1	2021-09-30	5S2M
Mac1	AF3 / Chai-1	2021-09-30	5S2N
Mac1	AF3 / Chai-1	2021-09-30	5S2O
Mac1	AF3 / Chai-1	2021-09-30	5S2P
Mac1	AF3 / Chai-1	2021-09-30	5S2Q
Mac1	AF3 / Chai-1	2021-09-30	5S2R
Mac1	AF3 / Chai-1	2021-09-30	5S2S
Mac1	AF3 / Chai-1	2021-09-30	5S2T
Mac1	AF3 / Chai-1	2021-09-30	5S2U
Mac1	AF3 / Chai-1	2021-09-30	5S2V
Mac1	AF3 / Chai-1	2021-09-30	5S2W
Mac1	AF3 / Chai-1	2021-09-30	5S2X
Mac1	AF3 / Chai-1	2021-09-30	5S2Y
Mac1	AF3 / Chai-1	2021-09-30	5S2Z
Mac1	AF3 / Chai-1	2021-09-30	5S30
Mac1	AF3 / Chai-1	2021-09-30	5S31
Mac1	AF3 / Chai-1	2021-09-30	5S32
Mac1	AF3 / Chai-1	2021-09-30	5S33
Mac1	AF3 / Chai-1	2021-09-30	5S34
Mac1	AF3 / Chai-1	2021-09-30	5S35
Mac1	AF3 / Chai-1	2021-09-30	5S36
Mac1	AF3 / Chai-1	2021-09-30	5S37
Mac1	AF3 / Chai-1	2021-09-30	5S38
Mac1	AF3 / Chai-1	2021-09-30	5S3A
Mac1	AF3 / Chai-1	2021-09-30	5S3B
Mac1	AF3 / Chai-1	2021-09-30	5S3C
Mac1	AF3 / Chai-1	2021-09-30	5S3D
Mac1	AF3 / Chai-1	2021-09-30	5S3E
Mac1	AF3 / Chai-1	2021-09-30	5S3G
Mac1	AF3 / Chai-1	2021-09-30	5S3H
Mac1	AF3 / Chai-1	2021-09-30	5S3I
Mac1	AF3 / Chai-1	2021-09-30	5S3J
Mac1	AF3 / Chai-1	2021-09-30	5S3K
Mac1	AF3 / Chai-1	2021-09-30	5S3L
Mac1	AF3 / Chai-1	2021-09-30	5S3M
Mac1	AF3 / Chai-1	2021-09-30	5S3N
Mac1	AF3 / Chai-1	2021-09-30	5S3O
Mac1	AF3 / Chai-1	2021-09-30	5S3P
Mac1	AF3 / Chai-1	2021-09-30	5S3Q
Mac1	AF3 / Chai-1	2021-09-30	5S3R
Mac1	AF3 / Chai-1	2021-09-30	5S3S
Mac1	AF3 / Chai-1	2021-09-30	5S3T
Mac1	AF3 / Chai-1	2021-09-30	5S3U
Mac1	AF3 / Chai-1	2021-09-30	5S3V
Mac1	AF3 / Chai-1	2021-09-30	5S3W
Mac1	AF3 / Chai-1	2021-09-30	5S3X
Mac1	AF3 / Chai-1	2021-09-30	5S3Y
Mac1	AF3 / Chai-1	2021-09-30	5S3Z
Mac1	AF3 / Chai-1	2021-09-30	5S40
Mac1	AF3 / Chai-1	2021-09-30	5S41
Mac1	AF3 / Chai-1	2021-09-30	5S42
Mac1	AF3 / Chai-1	2021-09-30	5S43
Mac1	AF3 / Chai-1	2021-09-30	5S44
Mac1	AF3 / Chai-1	2021-09-30	5S45
Mac1	AF3 / Chai-1	2021-09-30	5S46
Mac1	AF3 / Chai-1	2021-09-30	5S47
Mac1	AF3 / Chai-1	2021-09-30	5S48
Mac1	AF3 / Chai-1	2021-09-30	5S4A
Mac1	AF3 / Chai-1	2021-09-30	5S4B
Mac1	AF3 / Chai-1	2021-09-30	5S4C
Mac1	AF3 / Chai-1	2021-09-30	5S4F
Mac1	AF3 / Chai-1	2021-09-30	5S4H
Mac1	AF3 / Chai-1	2021-09-30	5S4I
Mac1	AF3 / Chai-1	2021-09-30	5S4J
Mac1	AF3 / Chai-1	2021-09-30	5S4K
Mac1	AF3 / Chai-1	2021-09-30	7KG6
Mac1	AF3 / Chai-1	2021-09-30	7KG7
Mac1	AF3 / Chai-1	2021-09-30	7KG0
Mac1	AF3 / Chai-1	2021-09-30	7KFP
Mac1	AF3 / Chai-1	2021-09-30	5RVJ
Mac1	AF3 / Chai-1	2021-09-30	5RVK
Mac1	AF3 / Chai-1	2021-09-30	5RVL
Mac1	AF3 / Chai-1	2021-09-30	5RVM
Mac1	AF3 / Chai-1	2021-09-30	5RVN
Mac1	AF3 / Chai-1	2021-09-30	5RVO
Mac1	AF3 / Chai-1	2021-09-30	5RVP
Mac1	AF3 / Chai-1	2021-09-30	5RVQ
Mac1	AF3 / Chai-1	2021-09-30	5RVR
Mac1	AF3 / Chai-1	2021-09-30	5RVS
Mac1	AF3 / Chai-1	2021-09-30	5RVT
Mac1	AF3 / Chai-1	2021-09-30	5RVU
Mac1	AF3 / Chai-1	2021-09-30	5RVV
Mac1	AF3 / Chai-1	2021-09-30	5RS7
Mac1	AF3 / Chai-1	2021-09-30	5RS8
Mac1	AF3 / Chai-1	2021-09-30	5RS9
Mac1	AF3 / Chai-1	2021-09-30	5RSB
Mac1	AF3 / Chai-1	2021-09-30	5RSC
Mac1	AF3 / Chai-1	2021-09-30	5RSD
Mac1	AF3 / Chai-1	2021-09-30	5RSE
Mac1	AF3 / Chai-1	2021-09-30	5RSF
Mac1	AF3 / Chai-1	2021-09-30	5RSG
Mac1	AF3 / Chai-1	2021-09-30	5RSH
Mac1	AF3 / Chai-1	2021-09-30	5RSI
Mac1	AF3 / Chai-1	2021-09-30	5RSJ
Mac1	AF3 / Chai-1	2021-09-30	5RSK
Mac1	AF3 / Chai-1	2021-09-30	5RSL
Mac1	AF3 / Chai-1	2021-09-30	5RSM
Mac1	AF3 / Chai-1	2021-09-30	5RSN
Mac1	AF3 / Chai-1	2021-09-30	5RSO
Mac1	AF3 / Chai-1	2021-09-30	5RSP
Mac1	AF3 / Chai-1	2021-09-30	5RSQ
Mac1	AF3 / Chai-1	2021-09-30	5RSR
Mac1	AF3 / Chai-1	2021-09-30	5RSS
Mac1	AF3 / Chai-1	2021-09-30	5RST
Mac1	AF3 / Chai-1	2021-09-30	5RSU
Mac1	AF3 / Chai-1	2021-09-30	5RSV
Mac1	AF3 / Chai-1	2021-09-30	5RSW
Mac1	AF3 / Chai-1	2021-09-30	5RSX
Mac1	AF3 / Chai-1	2021-09-30	5RSY
Mac1	AF3 / Chai-1	2021-09-30	5RSZ
Mac1	AF3 / Chai-1	2021-09-30	5RT0
Mac1	AF3 / Chai-1	2021-09-30	5RT1
Mac1	AF3 / Chai-1	2021-09-30	5RT2
Mac1	AF3 / Chai-1	2021-09-30	5RT3
Mac1	AF3 / Chai-1	2021-09-30	5RT4
Mac1	AF3 / Chai-1	2021-09-30	5RT5
Mac1	AF3 / Chai-1	2021-09-30	5RT6
Mac1	AF3 / Chai-1	2021-09-30	5RT7
Mac1	AF3 / Chai-1	2021-09-30	5RT8
Mac1	AF3 / Chai-1	2021-09-30	5RT9
Mac1	AF3 / Chai-1	2021-09-30	5RTA
Mac1	AF3 / Chai-1	2021-09-30	5RTB
Mac1	AF3 / Chai-1	2021-09-30	5RTC
Mac1	AF3 / Chai-1	2021-09-30	5RTD
Mac1	AF3 / Chai-1	2021-09-30	5RTE
Mac1	AF3 / Chai-1	2021-09-30	5RTF
Mac1	AF3 / Chai-1	2021-09-30	5RTG
Mac1	AF3 / Chai-1	2021-09-30	5RTH
Mac1	AF3 / Chai-1	2021-09-30	5RTI
Mac1	AF3 / Chai-1	2021-09-30	5RTJ
Mac1	AF3 / Chai-1	2021-09-30	5RTK
Mac1	AF3 / Chai-1	2021-09-30	5RTL
Mac1	AF3 / Chai-1	2021-09-30	5RTM
Mac1	AF3 / Chai-1	2021-09-30	5RTN
Mac1	AF3 / Chai-1	2021-09-30	5RTO
Mac1	AF3 / Chai-1	2021-09-30	5RTP
Mac1	AF3 / Chai-1	2021-09-30	5RTQ
Mac1	AF3 / Chai-1	2021-09-30	5RTR
Mac1	AF3 / Chai-1	2021-09-30	5RTS
Mac1	AF3 / Chai-1	2021-09-30	5RTT
Mac1	AF3 / Chai-1	2021-09-30	5RTU
Mac1	AF3 / Chai-1	2021-09-30	5RTV
Mac1	AF3 / Chai-1	2021-09-30	5RTW
Mac1	AF3 / Chai-1	2021-09-30	5RTX
Mac1	AF3 / Chai-1	2021-09-30	5RTY
Mac1	AF3 / Chai-1	2021-09-30	5RTZ
Mac1	AF3 / Chai-1	2021-09-30	5RU0
Mac1	AF3 / Chai-1	2021-09-30	5RU1
Mac1	AF3 / Chai-1	2021-09-30	5RU2
Mac1	AF3 / Chai-1	2021-09-30	5RU3
Mac1	AF3 / Chai-1	2021-09-30	5RU4
Mac1	AF3 / Chai-1	2021-09-30	5RU5
Mac1	AF3 / Chai-1	2021-09-30	5RU6
Mac1	AF3 / Chai-1	2021-09-30	5RU7
Mac1	AF3 / Chai-1	2021-09-30	5RU8
Mac1	AF3 / Chai-1	2021-09-30	5RU9
Mac1	AF3 / Chai-1	2021-09-30	5RUA
Mac1	AF3 / Chai-1	2021-09-30	5RUC
Mac1	AF3 / Chai-1	2021-09-30	5RUD
Mac1	AF3 / Chai-1	2021-09-30	5RUE
Mac1	AF3 / Chai-1	2021-09-30	5RUF
Mac1	AF3 / Chai-1	2021-09-30	5RUG
Mac1	AF3 / Chai-1	2021-09-30	5RUH
Mac1	AF3 / Chai-1	2021-09-30	5RUI
Mac1	AF3 / Chai-1	2021-09-30	5RUJ
Mac1	AF3 / Chai-1	2021-09-30	5RUK
Mac1	AF3 / Chai-1	2021-09-30	5RUL
Mac1	AF3 / Chai-1	2021-09-30	5RUM
Mac1	AF3 / Chai-1	2021-09-30	5RUN
Mac1	AF3 / Chai-1	2021-09-30	5RUO
Mac1	AF3 / Chai-1	2021-09-30	5RUP
Mac1	AF3 / Chai-1	2021-09-30	5RUQ
Mac1	AF3 / Chai-1	2021-09-30	5RUR
Mac1	AF3 / Chai-1	2021-09-30	5RUS
Mac1	AF3 / Chai-1	2021-09-30	5RUT
Mac1	AF3 / Chai-1	2021-09-30	5RUU
Mac1	AF3 / Chai-1	2021-09-30	5RUV
Mac1	AF3 / Chai-1	2021-09-30	5RUW
Mac1	AF3 / Chai-1	2021-09-30	5RUX
Mac1	AF3 / Chai-1	2021-09-30	5RUY
Mac1	AF3 / Chai-1	2021-09-30	5RUZ
Mac1	AF3 / Chai-1	2021-09-30	5RV0
Mac1	AF3 / Chai-1	2021-09-30	5RV1
Mac1	AF3 / Chai-1	2021-09-30	5RV2
Mac1	AF3 / Chai-1	2021-09-30	5RV3
Mac1	AF3 / Chai-1	2021-09-30	5RV4
Mac1	AF3 / Chai-1	2021-09-30	5RV5
Mac1	AF3 / Chai-1	2021-09-30	5RV6
Mac1	AF3 / Chai-1	2021-09-30	5RV7
Mac1	AF3 / Chai-1	2021-09-30	5RV8
Mac1	AF3 / Chai-1	2021-09-30	5RV9
Mac1	AF3 / Chai-1	2021-09-30	5RVA
Mac1	AF3 / Chai-1	2021-09-30	5RVB
Mac1	AF3 / Chai-1	2021-09-30	5RVC
Mac1	AF3 / Chai-1	2021-09-30	5RVD
Mac1	AF3 / Chai-1	2021-09-30	5RVE
Mac1	AF3 / Chai-1	2021-09-30	5RVF
Mac1	AF3 / Chai-1	2021-09-30	5RVG
Mac1	AF3 / Chai-1	2021-09-30	5RVH
Mac1	AF3 / Chai-1	2021-09-30	5RVI
Mac1	AF3 / Chai-1	2021-09-30	7K0G
Mac1	AF3 / Chai-1	2021-09-30	7K0H
Mac1	AF3 / Chai-1	2021-09-30	6XHL
Mac1	AF3 / Chai-1	2021-09-30	6Z72
Mac1	AF3 / Chai-1	2021-09-30	6Z6I
Mac1	AF3 / Chai-1	2021-09-30	6YWL
Mac1	AF3 / Chai-1	2021-09-30	6W8Q
Mac1	AF3 / Chai-1	2021-09-30	6W8Y
Mac1	AF3 / Chai-1	2021-09-30	6W8Z
Mac1	AF3 / Chai-1	2021-09-30	6W91
Mac1	AF3 / Chai-1	2021-09-30	6W8K
Mac1	AF3 / Chai-1	2021-09-30	6W8M
Mac1	AF3 / Chai-1	2021-09-30	6W7H
Mac1	AF3 / Chai-1	2021-09-30	6W0T
Mac1	AF3 / Chai-1	2021-09-30	6VUQ
Mac1	AF3 / Chai-1	2021-09-30	6LNY
Mac1	AF3 / Chai-1	2021-09-30	6LO0
Mac1	AF3 / Chai-1	2021-09-30	6LNQ
Mac1	Boltz-2 (additional)	2023-06-01	8SH8
Mac1	Boltz-2 (additional)	2023-06-01	8GIA
Mac1	Boltz-2 (additional)	2023-06-01	8HUS
Mac1	Boltz-2 (additional)	2023-06-01	8C1A
Mac1	Boltz-2 (additional)	2023-06-01	7FR0
Mac1	Boltz-2 (additional)	2023-06-01	7FR1
Mac1	Boltz-2 (additional)	2023-06-01	7FR2
Mac1	Boltz-2 (additional)	2023-06-01	7FR3
Mac1	Boltz-2 (additional)	2023-06-01	7FR4
Mac1	Boltz-2 (additional)	2023-06-01	7FR5
Mac1	Boltz-2 (additional)	2023-06-01	7FR6
Mac1	Boltz-2 (additional)	2023-06-01	7FR7
Mac1	Boltz-2 (additional)	2023-06-01	7FR8
Mac1	Boltz-2 (additional)	2023-06-01	7FR9
Mac1	Boltz-2 (additional)	2023-06-01	7FRA
Mac1	Boltz-2 (additional)	2023-06-01	7FRB
Mac1	Boltz-2 (additional)	2023-06-01	7FRC
Mac1	Boltz-2 (additional)	2023-06-01	7FRD
Mac1	Boltz-2 (additional)	2023-06-01	8ERS
Mac1	Boltz-2 (additional)	2023-06-01	8AZI
Mac1	Boltz-2 (additional)	2023-06-01	8AZL
Mac1	Boltz-2 (additional)	2023-06-01	8AZM
Mac1	Boltz-2 (additional)	2023-06-01	8AZN
Mac1	Boltz-2 (additional)	2023-06-01	8AZO
Mac1	Boltz-2 (additional)	2023-06-01	8AZP
Mac1	Boltz-2 (additional)	2023-06-01	8AZC
Mac1	Boltz-2 (additional)	2023-06-01	8AZD
Mac1	Boltz-2 (additional)	2023-06-01	7YGQ
Mac1	Boltz-2 (additional)	2023-06-01	5SOR
Mac1	Boltz-2 (additional)	2023-06-01	5SOS
Mac1	Boltz-2 (additional)	2023-06-01	5SOW
Mac1	Boltz-2 (additional)	2023-06-01	5SOX
Mac1	Boltz-2 (additional)	2023-06-01	5SP0
Mac1	Boltz-2 (additional)	2023-06-01	5SP4
Mac1	Boltz-2 (additional)	2023-06-01	5SP6
Mac1	Boltz-2 (additional)	2023-06-01	5SP7
Mac1	Boltz-2 (additional)	2023-06-01	5SPF
Mac1	Boltz-2 (additional)	2023-06-01	5SQ1
Mac1	Boltz-2 (additional)	2023-06-01	5SQ6
Mac1	Boltz-2 (additional)	2023-06-01	5SQ7
Mac1	Boltz-2 (additional)	2023-06-01	5SQ8
Mac1	Boltz-2 (additional)	2023-06-01	5SOJ
Mac1	Boltz-2 (additional)	2023-06-01	5SOK
Mac1	Boltz-2 (additional)	2023-06-01	5SOL
Mac1	Boltz-2 (additional)	2023-06-01	5SOM
Mac1	Boltz-2 (additional)	2023-06-01	5SON
Mac1	Boltz-2 (additional)	2023-06-01	5SOO
Mac1	Boltz-2 (additional)	2023-06-01	5SOP
Mac1	Boltz-2 (additional)	2023-06-01	5SOQ
Mac1	Boltz-2 (additional)	2023-06-01	5SOT
Mac1	Boltz-2 (additional)	2023-06-01	5SOU
Mac1	Boltz-2 (additional)	2023-06-01	5SOV
Mac1	Boltz-2 (additional)	2023-06-01	5SOY
Mac1	Boltz-2 (additional)	2023-06-01	5SOZ
Mac1	Boltz-2 (additional)	2023-06-01	5SP1
Mac1	Boltz-2 (additional)	2023-06-01	5SP3
Mac1	Boltz-2 (additional)	2023-06-01	5SP8
Mac1	Boltz-2 (additional)	2023-06-01	5SP9
Mac1	Boltz-2 (additional)	2023-06-01	5SPA
Mac1	Boltz-2 (additional)	2023-06-01	5SPB
Mac1	Boltz-2 (additional)	2023-06-01	5SPC
Mac1	Boltz-2 (additional)	2023-06-01	5SPD
Mac1	Boltz-2 (additional)	2023-06-01	5SPE
Mac1	Boltz-2 (additional)	2023-06-01	5SPG
Mac1	Boltz-2 (additional)	2023-06-01	5SPH
Mac1	Boltz-2 (additional)	2023-06-01	5SPI
Mac1	Boltz-2 (additional)	2023-06-01	5SPJ
Mac1	Boltz-2 (additional)	2023-06-01	5SPK
Mac1	Boltz-2 (additional)	2023-06-01	5SPL
Mac1	Boltz-2 (additional)	2023-06-01	5SPM
Mac1	Boltz-2 (additional)	2023-06-01	5SPN
Mac1	Boltz-2 (additional)	2023-06-01	5SPO
Mac1	Boltz-2 (additional)	2023-06-01	5SPP
Mac1	Boltz-2 (additional)	2023-06-01	5SPQ
Mac1	Boltz-2 (additional)	2023-06-01	5SPR
Mac1	Boltz-2 (additional)	2023-06-01	5SPS
Mac1	Boltz-2 (additional)	2023-06-01	5SPT
Mac1	Boltz-2 (additional)	2023-06-01	5SPU
Mac1	Boltz-2 (additional)	2023-06-01	5SPV
Mac1	Boltz-2 (additional)	2023-06-01	5SPW
Mac1	Boltz-2 (additional)	2023-06-01	5SPX
Mac1	Boltz-2 (additional)	2023-06-01	5SPY
Mac1	Boltz-2 (additional)	2023-06-01	5SPZ
Mac1	Boltz-2 (additional)	2023-06-01	5SQ0
Mac1	Boltz-2 (additional)	2023-06-01	5SQ2
Mac1	Boltz-2 (additional)	2023-06-01	5SQ3
Mac1	Boltz-2 (additional)	2023-06-01	5SQ4
Mac1	Boltz-2 (additional)	2023-06-01	5SQ5
Mac1	Boltz-2 (additional)	2023-06-01	5SQ9
Mac1	Boltz-2 (additional)	2023-06-01	5SQA
Mac1	Boltz-2 (additional)	2023-06-01	5SQB
Mac1	Boltz-2 (additional)	2023-06-01	5SQC
Mac1	Boltz-2 (additional)	2023-06-01	5SQD
Mac1	Boltz-2 (additional)	2023-06-01	5SQE
Mac1	Boltz-2 (additional)	2023-06-01	5SQF
Mac1	Boltz-2 (additional)	2023-06-01	5SQG
Mac1	Boltz-2 (additional)	2023-06-01	5SQH
Mac1	Boltz-2 (additional)	2023-06-01	5SQI
Mac1	Boltz-2 (additional)	2023-06-01	5SQJ
Mac1	Boltz-2 (additional)	2023-06-01	5SQK
Mac1	Boltz-2 (additional)	2023-06-01	5SQL
Mac1	Boltz-2 (additional)	2023-06-01	5SQM
Mac1	Boltz-2 (additional)	2023-06-01	5SQN
Mac1	Boltz-2 (additional)	2023-06-01	5SQO
Mac1	Boltz-2 (additional)	2023-06-01	5SQP
Mac1	Boltz-2 (additional)	2023-06-01	5SQQ
Mac1	Boltz-2 (additional)	2023-06-01	5SQR
Mac1	Boltz-2 (additional)	2023-06-01	5SQS
Mac1	Boltz-2 (additional)	2023-06-01	5SQT
Mac1	Boltz-2 (additional)	2023-06-01	5SQU
Mac1	Boltz-2 (additional)	2023-06-01	5SQV
Mac1	Boltz-2 (additional)	2023-06-01	5SQW
Mac1	Boltz-2 (additional)	2023-06-01	5SQX
Mac1	Boltz-2 (additional)	2023-06-01	5SQY
Mac1	Boltz-2 (additional)	2023-06-01	5SQZ
Mac1	Boltz-2 (additional)	2023-06-01	5SR0
Mac1	Boltz-2 (additional)	2023-06-01	5SR1
Mac1	Boltz-2 (additional)	2023-06-01	5SR2
Mac1	Boltz-2 (additional)	2023-06-01	5SR3
Mac1	Boltz-2 (additional)	2023-06-01	5SR4
Mac1	Boltz-2 (additional)	2023-06-01	5SR5
Mac1	Boltz-2 (additional)	2023-06-01	5SR6
Mac1	Boltz-2 (additional)	2023-06-01	5SR7
Mac1	Boltz-2 (additional)	2023-06-01	5SR8
Mac1	Boltz-2 (additional)	2023-06-01	5SR9
Mac1	Boltz-2 (additional)	2023-06-01	5SRA
Mac1	Boltz-2 (additional)	2023-06-01	5SRB
Mac1	Boltz-2 (additional)	2023-06-01	5SRD
Mac1	Boltz-2 (additional)	2023-06-01	5SRE
Mac1	Boltz-2 (additional)	2023-06-01	5SRF
Mac1	Boltz-2 (additional)	2023-06-01	5SRG
Mac1	Boltz-2 (additional)	2023-06-01	5SRI
Mac1	Boltz-2 (additional)	2023-06-01	5SRJ
Mac1	Boltz-2 (additional)	2023-06-01	5SRK
Mac1	Boltz-2 (additional)	2023-06-01	5SRL
Mac1	Boltz-2 (additional)	2023-06-01	5SRM
Mac1	Boltz-2 (additional)	2023-06-01	5SRQ
Mac1	Boltz-2 (additional)	2023-06-01	5SRR
Mac1	Boltz-2 (additional)	2023-06-01	5SRT
Mac1	Boltz-2 (additional)	2023-06-01	5SRU
Mac1	Boltz-2 (additional)	2023-06-01	5SRV
Mac1	Boltz-2 (additional)	2023-06-01	5SRW
Mac1	Boltz-2 (additional)	2023-06-01	5SRX
Mac1	Boltz-2 (additional)	2023-06-01	5SRY
Mac1	Boltz-2 (additional)	2023-06-01	5SS0
Mac1	Boltz-2 (additional)	2023-06-01	5SS1
Mac1	Boltz-2 (additional)	2023-06-01	5SS2
Mac1	Boltz-2 (additional)	2023-06-01	5SS3
Mac1	Boltz-2 (additional)	2023-06-01	5SS4
Mac1	Boltz-2 (additional)	2023-06-01	5SS5
Mac1	Boltz-2 (additional)	2023-06-01	5SS6
Mac1	Boltz-2 (additional)	2023-06-01	5SS7
Mac1	Boltz-2 (additional)	2023-06-01	5SS8
Mac1	Boltz-2 (additional)	2023-06-01	5SS9
Mac1	Boltz-2 (additional)	2023-06-01	5SSA
Mac1	Boltz-2 (additional)	2023-06-01	5SSB
Mac1	Boltz-2 (additional)	2023-06-01	5SSC
Mac1	Boltz-2 (additional)	2023-06-01	5SSD
Mac1	Boltz-2 (additional)	2023-06-01	5SSE
Mac1	Boltz-2 (additional)	2023-06-01	5SSF
Mac1	Boltz-2 (additional)	2023-06-01	5SSG
Mac1	Boltz-2 (additional)	2023-06-01	5SSH
Mac1	Boltz-2 (additional)	2023-06-01	5SSI
Mac1	Boltz-2 (additional)	2023-06-01	5SSJ
Mac1	Boltz-2 (additional)	2023-06-01	5SSK
Mac1	Boltz-2 (additional)	2023-06-01	5SSL
Mac1	Boltz-2 (additional)	2023-06-01	5SSN
Mac1	Boltz-2 (additional)	2023-06-01	5SSQ
Mac1	Boltz-2 (additional)	2023-06-01	5SSR
Mac1	Boltz-2 (additional)	2023-06-01	5SRC
Mac1	Boltz-2 (additional)	2023-06-01	5SRO
Mac1	Boltz-2 (additional)	2023-06-01	5SRS
Mac1	Boltz-2 (additional)	2023-06-01	5SRZ
Mac1	Boltz-2 (additional)	2023-06-01	5SSM
Mac1	Boltz-2 (additional)	2023-06-01	5SSO
Mac1	Boltz-2 (additional)	2023-06-01	5SSP
Mac1	Boltz-2 (additional)	2023-06-01	7ZQW
Mac1	Boltz-2 (additional)	2023-06-01	7XC4
Mac1	Boltz-2 (additional)	2023-06-01	7XAX
Mac1	Boltz-2 (additional)	2023-06-01	7TX5
Mac1	Boltz-2 (additional)	2023-06-01	7TWT
Mac1	Boltz-2 (additional)	2023-06-01	7TWX
Mac1	Boltz-2 (additional)	2023-06-01	7TWY
Mac1	Boltz-2 (additional)	2023-06-01	7TX0
Mac1	Boltz-2 (additional)	2023-06-01	7TX1
Mac1	Boltz-2 (additional)	2023-06-01	7TWV
Mac1	Boltz-2 (additional)	2023-06-01	7TWW
Mac1	Boltz-2 (additional)	2023-06-01	7WQI
Mac1	Boltz-2 (additional)	2023-06-01	7QG7
AmpC	AF3 / Chai-1	2021-09-30	7RU0
AmpC	AF3 / Chai-1	2021-09-30	7RTF
AmpC	AF3 / Chai-1	2021-09-30	7RTJ
AmpC	AF3 / Chai-1	2021-09-30	7FF9
AmpC	AF3 / Chai-1	2021-09-30	7FF0
AmpC	AF3 / Chai-1	2021-09-30	7FF8
AmpC	AF3 / Chai-1	2021-09-30	7FEW
AmpC	AF3 / Chai-1	2021-09-30	7E3W
AmpC	AF3 / Chai-1	2021-09-30	7RHG
AmpC	AF3 / Chai-1	2021-09-30	7NP4
AmpC	AF3 / Chai-1	2021-09-30	7LZ4
AmpC	AF3 / Chai-1	2021-09-30	7CIN
AmpC	AF3 / Chai-1	2021-09-30	6M5P
AmpC	AF3 / Chai-1	2021-09-30	6M5Q
AmpC	AF3 / Chai-1	2021-09-30	7DOO
AmpC	AF3 / Chai-1	2021-09-30	6LOQ
AmpC	AF3 / Chai-1	2021-09-30	6RSX
AmpC	AF3 / Chai-1	2021-09-30	6PWM
AmpC	AF3 / Chai-1	2021-09-30	6PWL
AmpC	AF3 / Chai-1	2021-09-30	6XFS
AmpC	AF3 / Chai-1	2021-09-30	6YPD
AmpC	AF3 / Chai-1	2021-09-30	6YEO
AmpC	AF3 / Chai-1	2021-09-30	6YEN
AmpC	AF3 / Chai-1	2021-09-30	6KSV
AmpC	AF3 / Chai-1	2021-09-30	6TZF
AmpC	AF3 / Chai-1	2021-09-30	6TZG
AmpC	AF3 / Chai-1	2021-09-30	6TZI
AmpC	AF3 / Chai-1	2021-09-30	6TZH
AmpC	AF3 / Chai-1	2021-09-30	6TZJ
AmpC	AF3 / Chai-1	2021-09-30	6WIF
AmpC	AF3 / Chai-1	2021-09-30	6LC8
AmpC	AF3 / Chai-1	2021-09-30	6LC9
AmpC	AF3 / Chai-1	2021-09-30	6PB4
AmpC	AF3 / Chai-1	2021-09-30	6PB5
AmpC	AF3 / Chai-1	2021-09-30	6PB6
AmpC	AF3 / Chai-1	2021-09-30	6UR3
AmpC	AF3 / Chai-1	2021-09-30	6UQS
AmpC	AF3 / Chai-1	2021-09-30	6UQT
AmpC	AF3 / Chai-1	2021-09-30	6UQU
AmpC	AF3 / Chai-1	2021-09-30	6KBY
AmpC	AF3 / Chai-1	2021-09-30	6KA5
AmpC	AF3 / Chai-1	2021-09-30	6K9T
AmpC	AF3 / Chai-1	2021-09-30	6S1S
AmpC	AF3 / Chai-1	2021-09-30	5ZYB
AmpC	AF3 / Chai-1	2021-09-30	5ZA2
σ2	AF3 / Chai-1	2021-09-30	7M93
σ2	AF3 / Chai-1	2021-09-30	7M94
σ2	AF3 / Chai-1	2021-09-30	7M95
σ2	AF3 / Chai-1	2021-09-30	7M96
σ2	AF3 / Chai-1	2021-09-30	7MFI
D4	AF3 / Chai-1	2021-09-30	6IQL

### Sheet: As in original table
Target	PDB ID (deposition before AF3, Chai-1 training dates: 2021-09-30)	PDB ID (additional deposition before Boltz-2 training date: 2023-06-01)
Mac1	7VLO, 7FAC, 7EO8, 7END, 7LMH, 7LMJ, 7LG7, 7LCP, 7LCQ, 7BF3, 7BF4, 7BF5, 7KQP, 5S18, 5S1A, 5S1C, 5S1E, 5S1G, 5S1I, 5S1K, 5S1M, 5S1O, 5S1Q, 5S1S, 5S1U, 5S1W, 5S1Y, 5S20, 5S22, 5S24, 5S26, 5S27, 5S28, 5S29, 5S2A, 5S2B, 5S2C, 5S2D, 5S2E, 5S2F, 5S2G, 5S2H, 5S2I, 5S2J, 5S2K, 5S2L, 5S2M, 5S2N, 5S2O, 5S2P, 5S2Q, 5S2R, 5S2S, 5S2T, 5S2U, 5S2V, 5S2W, 5S2X, 5S2Y, 5S2Z, 5S30, 5S31, 5S32, 5S33, 5S34, 5S35, 5S3…	8SH8, 8GIA, 8HUS, 8C1A, 7FR0, 7FR1, 7FR2, 7FR3, 7FR4, 7FR5, 7FR6, 7FR7, 7FR8, 7FR9, 7FRA, 7FRB, 7FRC, 7FRD, 8ERS, 8AZI, 8AZL, 8AZM, 8AZN, 8AZO, 8AZP, 8AZC, 8AZD, 7YGQ, 5SOR, 5SOS, 5SOW, 5SOX, 5SP0, 5SP4, 5SP6, 5SP7, 5SPF, 5SQ1, 5SQ6, 5SQ7, 5SQ8, 5SOJ, 5SOK, 5SOL, 5SOM, 5SON, 5SOO, 5SOP, 5SOQ, 5SOT, 5SOU, 5SOV, 5SOY, 5SOZ, 5SP1, 5SP3, 5SP8, 5SP9, 5SPA, 5SPB, 5SPC, 5SPD, 5SPE, 5SPG, 5SPH, 5SPI, 5SP…
AmpC	7RU0, 7RTF, 7RTJ, 7FF9, 7FF0, 7FF8, 7FEW, 7E3W, 7RHG, 7NP4, 7LZ4, 7CIN, 6M5P, 6M5Q, 7DOO, 6LOQ, 6RSX, 6PWM, 6PWL, 6XFS, 6YPD, 6YEO, 6YEN, 6KSV, 6TZF, 6TZG, 6TZI, 6TZH, 6TZJ, 6WIF, 6LC8, 6LC9, 6PB4, 6PB5, 6PB6, 6UR3, 6UQS, 6UQT, 6UQU, 6KBY, 6KA5, 6K9T, 6S1S, 5ZYB, 5ZA2	-
σ2	7M93, 7M94, 7M95, 7M96, 7MFI	-
D4	6IQL	-
